# Deficiency for scavenger receptors Stabilin-1 and Stabilin-2 leads to age-dependent renal and hepatic depositions of fasciclin domain proteins TGFBI and Periostin in mice

**DOI:** 10.1101/2023.02.09.526595

**Authors:** Thomas Leibing, Anna Riedel, Yannick Xi, Monica Adrian, Jessica Krzistetzko, Christof Kirkamm, Christof Dormann, Kai Schledzewski, Sergij Goerdt, Cyrill Géraud

## Abstract

**Background:** Stabilin-1 and Stabilin-2 are two major scavenger receptors of liver sinusoidal endothelial cells that mediate removal of diverse molecules from the plasma. Double-knockout mice (Stab-DKO) develop impaired kidney function and a decreased lifespan, while single Stabilin deficiency or therapeutic inhibition ameliorates atherosclerosis and Stab1-inhibition is subject of clinical trials in immuno-oncology. Although POSTN and TFGBI have recently been described as novel Stabilin ligands, the dynamics and functional implications of these ligands have not been comprehensively studied.

**Methods:** Immunofluorescence, Western Blotting and Simple Western™ as well as in situ hybridization (RNAScope™) und qRT-PCR were used to analyze transcription levels and tissue distribution of POSTN and TGFBI in Stab-KO mice. Stab-POSTN-Triple deficient mice were generated to assess kidney and liver fibrosis and function in young and aged mice.

**Results:** TGFBI and POSTN protein accumulated in kidney and liver tissue in Stab-DKO mice during aging despite unchanged transcriptional levels. Stab-POSTN-Triple KO mice showed glomerulofibrosis and a reduced lifespan comparable to Stab-DKO mice. However, alterations of the glomerular diameter and vascular density were partially normalized in Stab-POSTN-Triple KO.

**Conclusion:** TGFBI and POSTN are Stabilin-ligands that are deposited in an age-dependent manner in the kidneys and liver due to insufficient scavenging in the liver. Functionally, POSTN appears to partially contribute to the observed renal phenotype in Stab-DKO mice. This study provides details on downstream effects how how Stabilin dysfunction affects distant organs on a molecular and functional level.
