## Supplementary Table 1 containing Antibodies, Probes, Primer for "Deficiency for scavenger receptors Stabilin-1 and Stabilin-2 leads to age-dependent renal and hepatic depositions of fasciclin domain proteins TGFBI and Periostin in mice"

### Sheet: Primer
Gene Name	Fw	Rv
TGFBI	ACCATGGACCGGATGTTGAC	GGCCACCAGCATGCTAAAAC
POSTN	TCATTGAAGGTGGCGATGGT	TCTTTGCAGGTGTGTCTCCC
MON1	AACCTCCTAGCCTGGGTGAC	CAATAGGTGAGGGGCGTGAG
AAR2	CCTCACCAGTACCTTACAGGTTT	GAAGTGAAGTCCCAGCGGAA
GAK	CTGCCCACCAGGCATTTG	CCATGTCACATACATATTCAATGTACCT
Mrpl46	GGGAGCAGGCATTCCTACAG	GGTCCGGTCATTTTTTTTGTCA
Srp72	CACCCAGCAGACAGACAAACTG	GCACTCATCGTAGCGTTCCA

### Sheet: Antibodies
Protein	Vendor	Catalog	Application
TGFBI	Abcam, Milton, GB	ab170874	IF, WB
TGFBI	Novus, Wiesbaden, DE	NBP1-88606	IF, SimpleWestern
POSTN	Bio-Techne, Minneapolis, USA	AF2955	IF
EMCN	ThermoFisher Scientific, Waltham, USA	14-5851-85	IF
SPARC	Bio-Techne, Minneapolis, USA	AF942	IF
GAPDH	Cell Signaling, Danvers, USA	2118s	WB

### Sheet: RNA_ISH
Target	Catalog
TGFBI	494551
POSTN	418581
PPIB	313911
Dapß	310043
